# SAGA1 and SAGA2 localize the starch sheath to the pyrenoid in *Chlamydomonas reinhardtii*

**DOI:** 10.64898/2026.01.27.702031

**Authors:** Victoria L. Crans, Micah I. Burton, Aastha Garde, Lianyong Wang, Martin C. Jonikas

## Abstract

Most algae enhance their CO_2_ assimilation by concentrating CO_2_ within the pyrenoid, a biomolecular condensate that contains the CO_2_-fixing enzyme Rubisco. Many pyrenoids are surrounded by a starch sheath that is thought to slow the escape of CO_2_ from the pyrenoid, but how the starch sheath is localized to the pyrenoid remains poorly understood. Here, in the leading model alga *Chlamydomonas reinhardtii*, we find that the protein SAGA2 is necessary for early pyrenoid starch sheath biogenesis and works redundantly with its homolog, SAGA1, to localize the starch sheath to the pyrenoid. SAGA2 and SAGA1 were enriched in different regions of the pyrenoid-starch sheath interface, suggesting that they play complementary roles. Both *saga2* and *saga1* mutants showed defects in starch sheath coverage early during pyrenoid formation that were improved at a later timepoint. Strikingly, a *saga1;saga2* double mutant did not have a starch sheath around the pyrenoid and showed decreased overall starch content. SAGA1 and SAGA2 starch-binding domains bound to starch, the starch mimic molecule β-cyclodextrin, and the starch precursor molecule maltoheptaose, suggesting a role for SAGA1 and SAGA2 in starch granule initiation. We propose a model where SAGA1 and SAGA2 each locally prime starch sheath initiation in a distinct region of the pyrenoid surface by enriching starch precursor molecules around the pyrenoid. These findings advance the understanding of algal starch sheath biogenesis and provide insights into the associations between biomolecular condensates and other cellular structures.

**Significance Statement:** Eukaryotic algae enhance their carbon assimilation using an organelle called the pyrenoid, where concentrated CO_2_ is supplied to the CO_2_-fixing enzyme Rubisco. In many algae, a starch sheath surrounding the pyrenoid is thought to enhance CO_2_ fixation, but how starch is localized to pyrenoids is unknown. Here, we show that two proteins, SAGA1 and SAGA2, each bind to starch precursor molecules and redundantly localize starch to the pyrenoid in the alga *Chlamydomonas reinhardtii*. Our results suggest that SAGA1 and SAGA2 promote starch sheath initiation at the pyrenoid, rather than merely tethering starch, as previously thought. This work advances the understanding of the proteins and molecular mechanisms involved in pyrenoid starch sheath biogenesis and lays the foundations for their further study.
