## Supplementary material for "SAGA1 and SAGA2 localize the starch sheath to the pyrenoid in *Chlamydomonas reinhardtii*": Table S2

### Sheet: BLASTP
Protein 1	Protein 2	% Identity	E-value	Bit Score	SAGA aa's with Best Alignment		CBM20 aa's		Species Key
CrSAGA1	CrSAGA2	0.2473	2e-09	50.4	SAGA1 466-837, SAGA2 788-1087		SAGA1 178-308		Cr - Chlamydomonas reinhardtii
							SAGA2 96-206		Hv - Hordeum vulgare
SbMFP1_XP.021312991.1	CrSAGA1	0.3797	0.001	29.6	SAGA1 1219-1295		SAGA2 221-343		Os - Oryza sativa
HvMFP1_XP_044966877.1	CrSAGA1	0.2674	0.005	27.7	SAGA1 543-713		MFP1 - N/A		Sb - Sorghum bicolor
SbMFP1_XP.021304086.1	CrSAGA1	0.251	0.018	25.8	SAGA1 610-788
HvMFP1_KAE8808694.1	CrSAGA2	0.2086	0.0004	31.6	SAGA2 808-1148
HvMFP1_XP_044975102.1	CrSAGA2	0.2222	0.0008	30.4	SAGA2 808-1044
OsMFP1_LOC_Os01g08510.1	CrSAGA2	0.2355	0.005	27.7	SAGA2 925-1145
SbMFP1_XP.021312991.1	CrSAGA2	0.2178	0.002	29.6	SAGA2 921-1096
